# A mini-TGA protein, lacking a functional DNA-binding domain, modulates gene expression through heterogeneous association with transcription factors

**DOI:** 10.1101/2022.03.30.486221

**Authors:** Špela Tomaž, Marko Petek, Tjaša Lukan, Karmen Pogačar, Katja Stare, Erica Teixeira Prates, Daniel A. Jacobson, Jan Zrimec, Gregor Bajc, Matej Butala, Maruša Pompe Novak, Quentin Dudley, Nicola Patron, Ajda Taler-Verčič, Aleksandra Usenik, Dušan Turk, Salomé Prat, Anna Coll, Kristina Gruden

## Abstract

TGA transcription factors, which bind their target DNA through a conserved basic region leucine zipper (bZIP) domain, are vital regulators of gene expression in salicylic acid (SA)-mediated plant immunity. Here, we investigate the role of StTGA2.1, a potato TGA lacking the full bZIP, which we name a mini-TGA. Such truncated proteins have been widely assigned as loss-of-function mutants. We, however, confirm that *StTGA2.1* overexpression compensates for SA-deficiency. To understand the underlying mechanisms, we show that StTGA2.1 can physically interact with StTGA2.2 and StTGA2.3, while its interaction with DNA was not detected. We investigate the changes in transcriptional regulation due to *StTGA2.1* overexpression, identifying direct and indirect target genes. Using *in planta* transactivation assays, we confirm that StTGA2.1 interacts with StTGA2.3 to activate *StPRX07*, a member of class III peroxidases, which are known to play role in immune response. Finally, via structural modelling and molecular dynamics simulations, we hypothesise that the compact molecular architecture of StTGA2.1 distorts DNA conformation upon heterodimer binding to enable transcriptional activation. This study demonstrates how protein truncation can lead to novel functions and that such events should be studied carefully in other protein families.
