## Supplementary Table 4 for "A mini-TGA protein, lacking a functional DNA-binding domain, modulates gene expression through heterogeneous association with transcription factors"

### Sheet: Gene Set Enrichment Analysis
Supplementary Table 4. Enrichment of differentially regulated genes in salicylic acid-deficient transgenic plants overexpressing StTGA2.1 after viral infection. Gene Set Enrichment Analysis results table showing MapMan ontology functional gene groups (BINs)5 enriched in up-regulated or down-regulated genes in TGA2.1-NahG, NahG or NT plants after PVY infection. Functional groups, significantly enr…
		PVY vs. mock
BIN	Functional group	TGA2.1-NahG	NahG	NT
1	PS	-	-	-
1.1	PS.LIGHTREACTION	-	-	-
1.1.1	PS.LIGHTREACTION.PHOTOSYSTEM II	-	-	-
1.1.1.1	PS.LIGHTREACTION.PHOTOSYSTEM II.LHC-II	-	-	-
1.1.1.2	PS.LIGHTREACTION.PHOTOSYSTEM II.PSII POLYPEPTIDE SUBUNITS	-	-	-
1.1.2	PS.LIGHTREACTION.PHOTOSYSTEM I	-	-	-
1.1.2.2	PS.LIGHTREACTION.PHOTOSYSTEM I.PSI POLYPEPTIDE SUBUNITS	-	-	-
1.1.4	PS.LIGHTREACTION.ATP SYNTHASE		-
1.1.6	PS.LIGHTREACTION.NADH DH	-	-
1.3	PS.CALVIN CYCLE	-	-	-
2.2.1.3	MAJOR CHO METABOLISM.DEGRADATION.SUCROSE.INVERTASES			+
2.2.2	MAJOR CHO METABOLISM.DEGRADATION.STARCH		-
8.1	TCA /ORGANIC TRANSFORMATION.TCA		+
9.1	MITOCHONDRIAL ELECTRON TRANSPORT / ATP SYNTHESIS.NADH-DH (TYPE I)		+	+
9.1.1	MITOCHONDRIAL ELECTRON TRANSPORT / ATP SYNTHESIS.NADH-DH (TYPE I).COMPLEX I	+
10.5.1	CELL WALL.CELL WALL PROTEINS.AGPS			+
10.5.1.1	CELL WALL.CELL WALL PROTEINS.AGPS.AGP			+
10.6	CELL WALL.DEGRADATION			+
10.6.2	CELL WALL.DEGRADATION.MANNAN-XYLOSE-ARABINOSE-FUCOSE			+
11.2.4	LIPID METABOLISM.FA DESATURATION.OMEGA 6 DESATURASE	+
11.6	LIPID METABOLISM.LIPID TRANSFER PROTEINS ETC		-	-
13.2.7	AMINO ACID METABOLISM.DEGRADATION.HISTIDINE	+
16.1.2	SECONDARY METABOLISM.ISOPRENOIDS.MEVALONATE PATHWAY	+
16.1.5	SECONDARY METABOLISM.ISOPRENOIDS.TERPENOIDS	+
16.10	SECONDARY METABOLISM.SIMPLE PHENOLS			+
16.5.99	SECONDARY METABOLISM.SULFUR-CONTAINING.MISC		-	-
16.5.99.1	SECONDARY METABOLISM.SULFUR-CONTAINING.MISC.ALLIINASE		-	-
17.1.3	HORMONE METABOLISM.ABSCISIC ACID.INDUCED-REGULATED-RESPONSIVE-ACTIVATED	-	-
17.2	HORMONE METABOLISM.AUXIN	-	-
17.2.3	HORMONE METABOLISM.AUXIN.INDUCED-REGULATED-RESPONSIVE-ACTIVATED	-	-
17.4.1	HORMONE METABOLISM.CYTOKININ.SYNTHESIS-DEGRADATION		-	-
17.7	HORMONE METABOLISM.JASMONATE		+	+
17.8	HORMONE METABOLISM.SALICYLIC ACID			+
20.1.7	STRESS.BIOTIC.PR-PROTEINS	+	+	+
20.1.7.1	STRESS.BIOTIC.PR-PROTEINS.PR1 (ANTIFUNGAL)	+
20.1.7.3	STRESS.BIOTIC.PR-PROTEINS.PR3/4/8/11 (CHITINASES AND CHITIN BINDING PROTEINS)	+	+	+
26.12	MISC.PEROXIDASES	+
26.19	MISC.PLASTOCYANIN-LIKE	+
26.21	MISC.PROTEASE INHIBITOR/SEED STORAGE/LIPID TRANSFER PROTEIN (LTP) FAMILY PROTEIN		-
26.25	MISC.SULFOTRANSFERASE			-
26.28	MISC.GDSL-MOTIF LIPASE		-
26.3.2	MISC.GLUCO-, GALACTO- AND MANNOSIDASES.BETA-GALACTOSIDASE		-
26.9	MISC.GLUTATHIONE S TRANSFERASES	+	+	+
27.3.32	RNA.REGULATION OF TRANSCRIPTION.WRKY DOMAIN TRANSCRIPTION FACTOR FAMILY		+	+
27.3.63	RNA.REGULATION OF TRANSCRIPTION.PHD FINGER TRANSCRIPTION FACTOR	+
27.3.64	RNA.REGULATION OF TRANSCRIPTION.PHOR1	+
27.3.8	RNA.REGULATION OF TRANSCRIPTION.C2C2(ZN) DOF ZINC FINGER FAMILY	-
28.1.3	DNA.SYNTHESIS/CHROMATIN STRUCTURE.HISTONE	+	+	+
28.1.3.2	DNA.SYNTHESIS/CHROMATIN STRUCTURE.HISTONE.CORE	+	+	+
28.1.3.2.1	DNA.SYNTHESIS/CHROMATIN STRUCTURE.HISTONE.CORE.H2A	+	+
28.1.3.2.3	DNA.SYNTHESIS/CHROMATIN STRUCTURE.HISTONE.CORE.H3	+	+	+
29.2.1.1.1	PROTEIN.SYNTHESIS.RIBOSOMAL PROTEIN.PROKARYOTIC.CHLOROPLAST		-	-
29.2.1.1.1.1	PROTEIN.SYNTHESIS.RIBOSOMAL PROTEIN.PROKARYOTIC.CHLOROPLAST.30S SUBUNIT		-	-
29.2.1.1.1.2	PROTEIN.SYNTHESIS.RIBOSOMAL PROTEIN.PROKARYOTIC.CHLOROPLAST.50S SUBUNIT		-	-
29.2.1.2	PROTEIN.SYNTHESIS.RIBOSOMAL PROTEIN.EUKARYOTIC	+	+
29.2.1.2.1	PROTEIN.SYNTHESIS.RIBOSOMAL PROTEIN.EUKARYOTIC.40S SUBUNIT	+	+
29.2.1.2.2	PROTEIN.SYNTHESIS.RIBOSOMAL PROTEIN.EUKARYOTIC.60S SUBUNIT	+	+
29.5.11.20	PROTEIN.DEGRADATION.UBIQUITIN.PROTEASOM	+	+
29.8	PROTEIN.ASSEMBLY AND COFACTOR LIGATION	-	-
30.1	SIGNALLING.IN SUGAR AND NUTRIENT PHYSIOLOGY	+	+	+
30.1.1	SIGNALLING.IN SUGAR AND NUTRIENT PHYSIOLOGY.MISC	+	+	+
30.2.8.1	SIGNALLING.RECEPTOR KINASES.LEUCINE RICH REPEAT VIII.TYPE 1			-
30.2.16	SIGNALLING.RECEPTOR KINASES.CATHARANTHUS ROSEUS-LIKE RLK1			+
30.2.17	SIGNALLING.RECEPTOR KINASES.DUF 26			+
30.2.19	SIGNALLING.RECEPTOR KINASES.LEGUME-LECTIN	+		+
30.2.99	SIGNALLING.RECEPTOR KINASES.MISC	+		+
34.10	TRANSPORT.NUCLEOTIDES	-		-
34.13	TRANSPORT.PEPTIDES AND OLIGOPEPTIDES		-
35.1.27	NOT ASSIGNED.NO ONTOLOGY.TETRATRICOPEPTIDE REPEAT (TPR)			-
35.1.5	NOT ASSIGNED.NO ONTOLOGY.PENTATRICOPEPTIDE (PPR) REPEAT-CONTAINING PROTEIN	+		-
