## Supplementary Table 10 for "A mini-TGA protein, lacking a functional DNA-binding domain, modulates gene expression through heterogeneous association with transcription factors"

### Sheet: Primers
Supplementary Table 10. Primers used for cloning and sequencing.
Target Type	Target Name	Target ID/Reference	Application	Assay	Primer Name	Sequence (5'-3')
coding sequence	StNPR1	Sotub07g011600	confirmation/sequencing	na	StNPR1_middle_Fw	GTCTGAATTCCCCCTGGCTAG
coding sequence	StNPR1	Sotub07g011600	confirmation/sequencing	na	StNPR1_middle_Rv	ACAAATAGGCGAGCACACTGA
coding sequence	StNPR3/4	Sotub02g015550	confirmation/sequencing	na	StNPR3/4a_middle_Fw	GCAAGTGCTGAGACAACAGC
coding sequence	StNPR3/4	Sotub02g015550	confirmation/sequencing	na	StNPR3/4a_middle_Rv	ACAAATAGCTTAAGAAAGTACGGAAAG
coding sequence	StTGA2.2	Sotub10g022550	confirmation/sequencing	na	StTGA2.2_middle_Fw	GCTTCTAGTCAATCAGTTGGAGC
coding sequence	StTGA2.2	Sotub10g022550	confirmation/sequencing	na	StTGA2.2_middle_Rv	TTTGATTTCTATCATCTCCATCCATGT
coding sequence	StTGA2.3	Sotub01g009430	confirmation/sequencing	na	StTGA2.3_middle_Fw	TCTCAGGGAATCGAATCACTGC
coding sequence	StTGA2.3	Sotub01g009430	confirmation/sequencing	na	StTGA2.3_middle_Rv	TGATTGATCTCCTGAACTTGAAACAT
coding sequence	StTGA2.3	Sotub01g009430	digestion-ligation cloning	cell-free protein synthesis	MPN011_TGA2.3_F	AGAGGTCTCtAATGGCAGACGTCAGTGCTATG
coding sequence	StTGA2.3	Sotub01g009430	digestion-ligation cloning	cell-free protein synthesis	MPN012_TGA2.3_mid1_R	AGAGGTCTCtTGATCTCTGGTTTTGTCACTTGCATCG
coding sequence	StTGA2.3	Sotub01g009430	digestion-ligation cloning	cell-free protein synthesis	MPN013_TGA2.3_mid1_F	AGAGGTCTCtATCAAAAGACGCTTCGTAGGCTTTCC
coding sequence	StTGA2.3	Sotub01g009430	digestion-ligation cloning	cell-free protein synthesis	MPN014_TGA2.3_mid2_R	AGAGGTCTCtGAGTCTCAGCCAATGACTGTTGCAG
coding sequence	StTGA2.3	Sotub01g009430	digestion-ligation cloning	cell-free protein synthesis	MPN015_TGA2.3_mid2_F	AGAGGTCTCtACTCTGGCAGGCTCTCTTGGACC
coding sequence	StTGA2.3	Sotub01g009430	digestion-ligation cloning	cell-free protein synthesis	MPN016_TGA2.3_R	AGAGGTCTCtCGAACCCTCTCGGGGACGGGCAAGC
coding sequence	mTagBFP2	Stark et al. (2018)8	fusion cloning	transactivation assay	C_mTAGBFP2_linker2	GGTGGTGGCGGTGGAGGTATGGTGTCTAAGGGCGAAGAGCTGATT
coding sequence	mTagBFP2	Stark et al. (2018)8	fusion cloning	transactivation assay	D_mTAGBFP2	ATTAAGCTTGTGCCCCAGTTTGCTAGG
coding sequence	StTGA2.3	Sotub01g009430	fusion cloning	transactivation assay	A_TGA2.3	CACCATGGCAGACGTCAGTGCTATGACTGAT
coding sequence	StTGA2.3	Sotub01g009430	fusion cloning	transactivation assay	B_TGA2.3_linker2	TCCACCGCCACCACCCTCTCGGGGACGGGCAAGCCA
coding sequence	StTGA2.1	Sotub10g022560	ligation independent cloning	protein production in E. coli	TGA560_LIC_F	TACTTCCAATCCAATGCCGCAGCAATGGATGCAATGGGTGATAGGGA
coding sequence	StTGA2.1	Sotub10g022560	ligation independent cloning	protein production in E. coli	TGA550,560_LICR	TTATCCACTTCCAATGTTATTATTGCTCTCGTGGTCTGGC
coding sequence	StTGA2.1	Sotub10g022560	pENTR cloning	co-immunoprecipitation, localization, transactivation assay	Sotub10g022560_pENTR_Fw	CACCATGGATGCAATGGGTGATAGGGA
coding sequence	StTGA2.1	Sotub10g022560	pENTR cloning	co-immunoprecipitation, localization, transactivation assay	Sotub10g022550_560_no_stop_Rv	TTGCTCTCGTGGTCTGGCA
coding sequence	StTGA2.2	Sotub10g022550	pENTR cloning	co-immunoprecipitation, localization, transactivation assay	Sotub10g022550_pENTR_Fw	CACCATGCCCAGTTTCATTTCTCAGATTC
coding sequence	StTGA2.2	Sotub10g022550	pENTR cloning	co-immunoprecipitation, localization, transactivation assay	Sotub10g022550_560_no_stop_Rv	TTGCTCTCGTGGTCTGGCA
coding sequence	StTGA2.3	Sotub01g009430	pENTR cloning	co-immunoprecipitation, localization, transactivation assay	Sotub01g009430_pENTR_Fw	CACCATGGCAGACGTCAGTGCTATG
coding sequence	StTGA2.3	Sotub01g009430	pENTR cloning	co-immunoprecipitation, localization, transactivation assay	Sotub01g009430_no_stop_Rv	CTCTCGGGGACGGGCAAG
coding sequence	StNPR1	Sotub07g011600	pJET cloning	sequence analysis, further cloning	StNPR1_F	ATGGATAGTAGGACTGCTTTTTCG
coding sequence	StNPR1	Sotub07g011600	pJET cloning	sequence analysis, further cloning	StNPR1_R	CTATTTCCTAAAAGGGAGATTATTGGGC
coding sequence	StNPR3/4	Sotub02g015550	pJET cloning	sequence analysis, further cloning	StNPR3/4a_F	ATGGGAAGTTCTGCTGAACC
coding sequence	StNPR3/4	Sotub02g015550	pJET cloning	sequence analysis, further cloning	StNPR3/4a_R	TCATAGGTTCCTAGCTTTGACACTTG
coding sequence	StTGA2.1	Sotub10g022560	pJET cloning	sequence analysis, further cloning	tga2_ Sotub560_F	ATGGATGCAATGGGTGATAGG
coding sequence	StTGA2.1	Sotub10g022560	pJET cloning	sequence analysis, further cloning	tga2_ Sotub550_560_R	TTATTGCTCTCGTGGTCTGG
coding sequence	StTGA2.2	Sotub10g022550	pJET cloning	sequence analysis, further cloning	tga2_ Sotub550_F	ATGCCCAGTTTCATTTCTCAGA
coding sequence	StTGA2.2	Sotub10g022550	pJET cloning	sequence analysis, further cloning	tga2_ Sotub550_F1	ATGGCAGATTCTGGTTCTCG
coding sequence	StTGA2.2	Sotub10g022550	pJET cloning	sequence analysis, further cloning	tga2_ Sotub550_560_R	TTATTGCTCTCGTGGTCTGG
coding sequence	StTGA2.3	Sotub01g009430	pJET cloning	sequence analysis, further cloning	tga2_Sotub430_F	ATGGCAGACGTCAGTGCTATGA
coding sequence	StTGA2.3	Sotub01g009430	pJET cloning	sequence analysis, further cloning	tga2_Sotub430_R	TTACTCTCGGGGACGGGCAA
coding sequence	StNPR1	Sotub07g011600	in vivo cloning	yeast two-hybrid assay	NPR1_pGADT7_Fw	ATGGCCATGGAGGCCAGTGAATTCCACATGGATAGTAGGACTGCTTTTTCGGATTCGAAT
coding sequence	StNPR1	Sotub07g011600	in vivo cloning	yeast two-hybrid assay	pGBKT7_NPR1_F	ATCTCAGAGGAGGACCTGCATATGGCCATGGATAGTAGGACTGCTTTTTCGGATTC
coding sequence	StNPR1	Sotub07g011600	in vivo cloning	yeast two-hybrid assay	NPR1_pGADT7_new_Rv	ATCTGCAGCTCGAGCTCGATGGATCTATTTCCTAAAAGGGAGATTATTGGGCTTATCTAC
coding sequence	StNPR1	Sotub07g011600	in vivo cloning	yeast two-hybrid assay	NPR1_pGBKT7_new_Rv	AGAGGCCCCAAGGGGTTATGCTAGTTATGCCTATTTCCTAAAAGGGAGATTATTGGGCTTATCTAC
coding sequence	StNPR3/4	Sotub02g015550	in vivo cloning	yeast two-hybrid assay	NPR3/4A_pGADT7_Fw	ATGGCCATGGAGGCCAGTGAATTCCACATGGGAAGTTCTGCTGAACCATCATCTTCT
coding sequence	StNPR3/4	Sotub02g015550	in vivo cloning	yeast two-hybrid assay	NPR3/4A_pGBKT7_Fw	ATCTCAGAGGAGGACCTGCATATGGCCATGGGAAGTTCTGCTGAACCATCATCTTCT
coding sequence	StNPR3/4	Sotub02g015550	in vivo cloning	yeast two-hybrid assay	NPR3/4A_pGADT7_Rv	ATCTGCAGCTCGAGCTCGATGGATTCATAGGTTCCTAGCTTTGACACTTGCACC
coding sequence	StNPR3/4	Sotub02g015550	in vivo cloning	yeast two-hybrid assay	NPR3/4A_pGBKT7_Rv	AGAGGCCCCAAGGGGTTATGCTAGTTATGCTCATAGGTTCCTAGCTTTGACACTTGCACC
coding sequence	StTGA2.1	Sotub10g022560	in vivo cloning	yeast two-hybrid assay	TGA2.1_pGADT7_Fw	ATGGCCATGGAGGCCAGTGAATTCCACATGGATGCAATGGGTGATAGGGAAGGCCC
coding sequence	StTGA2.1	Sotub10g022560	in vivo cloning	yeast two-hybrid assay	TGA2.1_pGBKT7_Fw	ATCTCAGAGGAGGACCTGCATATGGCCATGGATGCAATGGGTGATAGGGAAGGCCC
coding sequence	StTGA2.1	Sotub10g022560	in vivo cloning	yeast two-hybrid assay	TGA2.1_2.2_pGADT7_Rv	ATCTGCAGCTCGAGCTCGATGGATTTATTGCTCTCGTGGTCTGGCAAGCC
coding sequence	StTGA2.1	Sotub10g022560	in vivo cloning	yeast two-hybrid assay	TGA2.1_2.2_pGBKT7_Rv	AGAGGCCCCAAGGGGTTATGCTAGTTATGCTTATTGCTCTCGTGGTCTGGCAAGCC
coding sequence	StTGA2.2	Sotub10g022550	in vivo cloning	yeast two-hybrid assay	TGA2.2_pGADT7_Fw	ATGGCCATGGAGGCCAGTGAATTCCACATGCCCAGTTTCATTTCTCAGATTCCAGTTTC
coding sequence	StTGA2.2	Sotub10g022550	in vivo cloning	yeast two-hybrid assay	TGA2.2_pGBKT7_Fw	ATCTCAGAGGAGGACCTGCATATGGCCATGCCCAGTTTCATTTCTCAGATTCCAGTTTC
coding sequence	StTGA2.2	Sotub10g022550	in vivo cloning	yeast two-hybrid assay	TGA2.1_2.2_pGADT7_Rv	ATCTGCAGCTCGAGCTCGATGGATTTATTGCTCTCGTGGTCTGGCAAGCC
coding sequence	StTGA2.2	Sotub10g022550	in vivo cloning	yeast two-hybrid assay	TGA2.1_2.2_pGBKT7_Rv	AGAGGCCCCAAGGGGTTATGCTAGTTATGCTTATTGCTCTCGTGGTCTGGCAAGCC
coding sequence	StTGA2.3	Sotub01g009430	in vivo cloning	yeast two-hybrid assay	TGA2.3_pGADT7_Fw	ATGGCCATGGAGGCCAGTGAATTCCACATGGCAGACGTCAGTGCTATGACTGATAC
coding sequence	StTGA2.3	Sotub01g009430	in vivo cloning	yeast two-hybrid assay	TGA2.3_pGBKT7_Fw	ATCTCAGAGGAGGACCTGCATATGGCCATGGCAGACGTCAGTGCTATGACTGATAC
coding sequence	StTGA2.3	Sotub01g009430	in vivo cloning	yeast two-hybrid assay	TGA2.3_pGADT7_Rv	ATCTGCAGCTCGAGCTCGATGGATTTACTCTCGGGGACGGGCAAGCCA
coding sequence	StTGA2.3	Sotub01g009430	in vivo cloning	yeast two-hybrid assay	TGA2.3_pGBKT7_Rv	AGAGGCCCCAAGGGGTTATGCTAGTTATGCTTACTCTCGGGGACGGGCAAGCCA
promoter	StPRX07	Sotub09g020950	confirmation/sequencing	na	p7_per950_F1	CACCGTCAAATTTGAACGGACCATAATGGG
promoter	StPRX07	Sotub09g020950	confirmation/sequencing	na	P950(f2)_1000	ACCAAACTACATACCTTAGGATAATGACT
promoter	StPRX07	Sotub09g020950	confirmation/sequencing	na	P950(f4)_2460	CCAACGTCACAATCCTTAACCTCC
promoter	StPRX07	Sotub09g020950	confirmation/sequencing	na	P950(r2)_2500	GTGTGGGCTCGAGACATCG
promoter	StPRX07	Sotub09g020950	confirmation/sequencing	na	P950(r3)_1500	ATCTCTCAATCATTCCATCTAAAACCC
promoter	StPRX07	Sotub09g020950	confirmation/sequencing	na	P950(r4)_800	GGTTTATTCAGAAAGTCAGCATCCCG
promoter	StPRX15	Sotub02g035680	confirmation/sequencing	na	p2_per680_F1	CACCTCCTGCTAATGACACGTATCCCT
promoter	StPRX15	Sotub02g035680	confirmation/sequencing	na	P680(f2)_1100	CCTAACTTTAAATTGGGAGGACAAAACA
promoter	StPRX15	Sotub02g035680	confirmation/sequencing	na	P680(f4)_2650	CACTCATATTTTCAGAGCTCTAATATCA
promoter	StPRX15	Sotub02g035680	confirmation/sequencing	na	P680(r2)_2300	GGATATTCTTGTATGTGAATGAGGCAA
promoter	StPRX15	Sotub02g035680	confirmation/sequencing	na	P680(r3)_1400	ATGCTGCTTCTATTATTTTCTCTGC
promoter	StPRX15	Sotub02g035680	confirmation/sequencing	na	P680(r4)_500	ACAAGAGTGTTGGGGATAGGACG
promoter	StPRX46	Sotub03g007840	confirmation/sequencing	na	P840(f2)_750	CCCAACCACTCTTAATACAATCATATTTAC
promoter	StPRX46	Sotub03g007840	confirmation/sequencing	na	P840(r2)_750	GTAAATATGATTGTATTAAGAGTGGTTGGG
promoter	StPRX07	Sotub09g020950	pENTR cloning	promoter analysis, transactivation assay	p7_per950_F2	CACCGTCGACTAGGCTGTTGTGTCTTA
promoter	StPRX07	Sotub09g020950	pENTR cloning	promoter analysis, transactivation assay	p7_per950_R1	GATGTTAATGAAATCAACACACCCAAACT
promoter	StPRX07	Sotub09g020950	pENTR cloning	promoter analysis, transactivation assay	p7_per950_R2	CAATAGTTTCAGTTTGTGGACATGTTG
promoter	StPRX15	Sotub02g035680	pENTR cloning	promoter analysis	p2_per680_F2	CACCTGAAACAAACAAGAGGTGTCAGAGG
promoter	StPRX15	Sotub02g035680	pENTR cloning	promoter analysis	p2_per680_R2	TGGACATGATCTCCGGTAATAAGC
promoter	StPRX46	Sotub03g007840	pENTR cloning	promoter analysis	p3_per840_F2	CACCCAATCAGCAGCCATATAAAGTAAGC
promoter	StPRX46	Sotub03g007840	pENTR cloning	promoter analysis	p3_per840_R2	CTTGAGTTAACATTTCTGAATTTTGCTC
vector	pENTR	Invitrogen (USA)	confirmation/sequencing	na	M13 Forward (-20)	GTAAAACGACGGCCAG
vector	pENTR	Invitrogen (USA)	confirmation/sequencing	na	M13 Reverse	CAGGAAACAGCTATGAC
vector	pJET1.2/blunt	Thermo Scientific (USA)	confirmation/sequencing	na	pJET1.2 Forward Sequencing Primer	CGACTCACTATAGGGAGAGCGGC
vector	pJET1.2/blunt	Thermo Scientific (USA)	confirmation/sequencing	na	pJET1.2 Reverse Sequencing Primer	AAGAACATCGATTTTCCATGGCAG
vector	pMCSG7	Eschenfeldt et al. (2009)9	confirmation/sequencing	na	T7 prom primer (forward)	TAATACGACTCACTATAGGG
vector	pMCSG7	Eschenfeldt et al. (2009)9	confirmation/sequencing	na	T7 ter primer (reverse)	GCTAGTTATTGCTCAGCGG
vector	pTA7002	Aoyama & Chua (1997)10	confirmation/sequencing	na	pTA7002_F	ACCTCGATCGAGATCTTCGCA
vector	pTA7002	Aoyama & Chua (1997)10	confirmation/sequencing	na	pTA7002_R	GTGTGGGCAATGAAACTGATGC
vector	pEPQD0KN0025	Dudley et al. (2021)11	confirmation/sequencing	na	QMD060	TAATACGACTCACTATAGGG
vector	pEPQD0KN0025	Dudley et al. (2021)11	confirmation/sequencing	na	QMD061	CTAGTTATTGCTCAGCGGT
vector	pEPQD0KN0025	Dudley et al. (2021)11	confirmation/sequencing	na	QMD062	TCGCCACCTCTGACTTGAG
vector	pEPQD0KN0025	Dudley et al. (2021)11	confirmation/sequencing	na	QMD063	TTTCAAAAATATGGTATTGATAATCCTG
